# Multimodal brain imaging of insomnia, depression and anxiety symptoms: transdiagnostic commonalities and differences

**DOI:** 10.1101/2024.08.30.610439

**Authors:** Siemon C. de Lange, Elleke Tissink, Tom Bresser, Jeanne E. Savage, Danielle Posthuma, Martijn P. van den Heuvel, Eus J.W. van Someren

## Abstract

Insomnia disorder, major depressive disorder and anxiety disorders are the most common mental health conditions, with high comorbidity and genetic overlap suggesting shared brain mechanisms. Studies on brain correlates of these disorders have not fully addressed this overlap. Aiming to distinguish shared from specific brain structural and functional properties associated with symptoms of these disorders, this study analyzed multimodal brain imaging data from over 40,000 UK Biobank participants. Functional enrichment analyses were conducted to understand the cognitive-emotional and neurotransmission implications of the identified brain regions and connections. Results showed that smaller cortical surfaces, smaller thalamic volumes, and weaker functional connectivity were linked to more severe symptoms across all symptom types. Several symptom-specific associations were revealed, most commonly in different parts of the amygdala-hippocampal-medial prefrontal circuit. These findings revealed both transdiagnostically shared and unique brain properties that could lead to more directed treatment targets for insomnia, depression, and anxiety.
