## Supplementary Table 1 for "Multimodal brain imaging of insomnia, depression and anxiety symptoms: transdiagnostic commonalities and differences"

### Sheet: Insomnia symptoms
Name	Cortical surface area	Cortical thickness	Subcortical volume	Amygdala responsivity	Structural connectivity	Functional connectivity
Left Thalamus Proper	NA	NA	β = -0.027 (p = 0.001)	NA	β = -0.002 (p = 0.915)	β = -0.007 (p = 0.209)
Left Caudate	NA	NA	β = -0.013 (p = 0.102)	NA	β = 0.000 (p = 0.975)	β = 0.002 (p = 0.972)
Left Putamen	NA	NA	β = -0.006 (p = 0.552)	NA	β = -0.002 (p = 0.915)	β = 0.001 (p = 1.000)
Left Pallidum	NA	NA	β = -0.026 (p = 0.001)	NA	β = -0.001 (p = 0.915)	β = 0.000 (p = 1.000)
Left Hippocampus	NA	NA	β = -0.007 (p = 0.543)	NA	β = -0.002 (p = 0.915)	β = -0.000 (p = 1.000)
Left Amygdala	NA	NA	β = 0.005 (p = 0.552)	β = -0.012 (p = 0.103)	β = 0.005 (p = 0.915)	β = -0.012 (p = 0.007)
Left Accumbens area	NA	NA	β = -0.008 (p = 0.543)	NA	β = 0.004 (p = 0.915)	β = 0.000 (p = 1.000)
Right Thalamus Proper	NA	NA	β = -0.027 (p = 0.001)	NA	β = -0.004 (p = 0.915)	β = -0.003 (p = 0.630)
Right Caudate	NA	NA	β = -0.018 (p = 0.017)	NA	β = -0.002 (p = 0.915)	β = -0.003 (p = 0.667)
Right Putamen	NA	NA	β = -0.001 (p = 0.936)	NA	β = -0.001 (p = 0.915)	β = 0.003 (p = 0.785)
Right Pallidum	NA	NA	β = -0.025 (p = 0.001)	NA	β = -0.001 (p = 0.938)	β = 0.000 (p = 1.000)
Right Hippocampus	NA	NA	β = -0.005 (p = 0.555)	NA	β = -0.002 (p = 0.915)	β = 0.001 (p = 1.000)
Right Amygdala	NA	NA	β = 0.002 (p = 0.699)	β = -0.012 (p = 0.103)	β = 0.000 (p = 0.975)	β = -0.015 (p = 0.006)
Right Accumbens area	NA	NA	β = -0.023 (p = 0.007)	NA	β = 0.001 (p = 0.915)	β = 0.000 (p = 1.000)
Left bankssts	β = 0.004 (p = 0.576)	β = -0.013 (p = 0.198)	NA	NA	β = -0.002 (p = 0.915)	β = -0.012 (p = 0.003)
Left caudalanteriorcingulate	β = -0.012 (p = 0.174)	β = -0.000 (p = 0.979)	NA	NA	β = -0.001 (p = 0.972)	β = -0.002 (p = 0.841)
Left caudalmiddlefrontal	β = -0.026 (p = 0.001)	β = -0.008 (p = 0.390)	NA	NA	β = -0.003 (p = 0.915)	β = -0.005 (p = 0.190)
Left cuneus	β = -0.007 (p = 0.366)	β = -0.017 (p = 0.041)	NA	NA	β = -0.006 (p = 0.669)	β = 0.001 (p = 0.989)
Left entorhinal	β = 0.004 (p = 0.576)	β = -0.011 (p = 0.309)	NA	NA	β = 0.002 (p = 0.915)	β = 0.000 (p = 1.000)
Left fusiform	β = -0.010 (p = 0.261)	β = -0.026 (p = 0.017)	NA	NA	β = 0.002 (p = 0.915)	β = -0.001 (p = 1.000)
Left inferiorparietal	β = -0.011 (p = 0.190)	β = -0.010 (p = 0.309)	NA	NA	β = 0.002 (p = 0.915)	β = -0.004 (p = 0.325)
Left inferiortemporal	β = -0.010 (p = 0.248)	β = -0.011 (p = 0.309)	NA	NA	β = 0.002 (p = 0.915)	β = -0.008 (p = 0.047)
Left isthmuscingulate	β = -0.011 (p = 0.190)	β = -0.008 (p = 0.394)	NA	NA	β = 0.002 (p = 0.915)	β = 0.002 (p = 0.821)
Left lateraloccipital	β = -0.012 (p = 0.190)	β = -0.003 (p = 0.767)	NA	NA	β = -0.001 (p = 0.915)	β = 0.004 (p = 0.627)
Left lateralorbitofrontal	β = -0.022 (p = 0.013)	β = -0.016 (p = 0.084)	NA	NA	β = -0.005 (p = 0.915)	β = -0.009 (p = 0.047)
Left lingual	β = -0.006 (p = 0.548)	β = -0.020 (p = 0.032)	NA	NA	β = -0.001 (p = 0.915)	β = -0.001 (p = 0.996)
Left medialorbitofrontal	β = -0.012 (p = 0.186)	β = -0.010 (p = 0.309)	NA	NA	β = -0.002 (p = 0.915)	β = 0.000 (p = 1.000)
Left middletemporal	β = -0.013 (p = 0.190)	β = -0.011 (p = 0.309)	NA	NA	β = -0.002 (p = 0.915)	β = -0.009 (p = 0.019)
Left parahippocampal	β = -0.002 (p = 0.866)	β = -0.002 (p = 0.802)	NA	NA	β = 0.004 (p = 0.915)	β = 0.004 (p = 0.627)
Left paracentral	β = -0.009 (p = 0.313)	β = -0.017 (p = 0.060)	NA	NA	β = -0.002 (p = 0.915)	β = -0.006 (p = 0.325)
Left parsopercularis	β = -0.015 (p = 0.113)	β = -0.023 (p = 0.017)	NA	NA	β = -0.001 (p = 0.975)	β = -0.009 (p = 0.022)
Left parsorbitalis	β = -0.014 (p = 0.166)	β = -0.012 (p = 0.309)	NA	NA	β = 0.000 (p = 0.975)	β = -0.007 (p = 0.086)
Left parstriangularis	β = -0.022 (p = 0.026)	β = -0.017 (p = 0.089)	NA	NA	β = -0.004 (p = 0.915)	β = -0.013 (p = 0.001)
Left pericalcarine	β = -0.007 (p = 0.382)	β = -0.010 (p = 0.309)	NA	NA	β = -0.002 (p = 0.915)	β = 0.006 (p = 0.396)
Left postcentral	β = -0.029 (p < 0.001)	β = -0.009 (p = 0.381)	NA	NA	β = -0.002 (p = 0.915)	β = -0.011 (p = 0.022)
Left posteriorcingulate	β = -0.011 (p = 0.190)	β = 0.000 (p = 0.942)	NA	NA	β = -0.002 (p = 0.915)	β = -0.011 (p = 0.015)
Left precentral	β = -0.034 (p < 0.001)	β = -0.021 (p = 0.032)	NA	NA	β = -0.002 (p = 0.915)	β = -0.008 (p = 0.063)
Left precuneus	β = -0.012 (p = 0.190)	β = -0.008 (p = 0.394)	NA	NA	β = 0.002 (p = 0.915)	β = 0.000 (p = 1.000)
Left rostralanteriorcingulate	β = -0.010 (p = 0.261)	β = -0.013 (p = 0.230)	NA	NA	β = -0.001 (p = 0.939)	β = -0.002 (p = 0.754)
Left rostralmiddlefrontal	β = -0.018 (p = 0.043)	β = -0.011 (p = 0.309)	NA	NA	β = -0.002 (p = 0.915)	β = -0.009 (p = 0.023)
Left superiorfrontal	β = -0.020 (p = 0.026)	β = -0.015 (p = 0.127)	NA	NA	β = -0.003 (p = 0.915)	β = -0.006 (p = 0.107)
Left superiorparietal	β = -0.017 (p = 0.039)	β = 0.001 (p = 0.857)	NA	NA	β = -0.001 (p = 0.915)	β = -0.007 (p = 0.113)
Left superiortemporal	β = -0.010 (p = 0.299)	β = -0.008 (p = 0.394)	NA	NA	β = 0.002 (p = 0.915)	β = -0.013 (p = 0.007)
Left supramarginal	β = -0.020 (p = 0.022)	β = -0.004 (p = 0.715)	NA	NA	β = -0.002 (p = 0.915)	β = -0.011 (p = 0.007)
Left frontalpole	β = 0.000 (p = 0.924)	β = -0.004 (p = 0.652)	NA	NA	β = 0.003 (p = 0.915)	β = 0.003 (p = 0.694)
Left temporalpole	β = -0.006 (p = 0.547)	β = -0.001 (p = 0.942)	NA	NA	β = 0.000 (p = 0.975)	β = 0.001 (p = 1.000)
Left transversetemporal	β = -0.007 (p = 0.395)	β = -0.005 (p = 0.601)	NA	NA	β = -0.001 (p = 0.975)	β = -0.009 (p = 0.073)
Left insula	β = -0.018 (p = 0.043)	β = -0.016 (p = 0.127)	NA	NA	β = -0.002 (p = 0.915)	β = -0.004 (p = 0.448)
Right bankssts	β = -0.007 (p = 0.467)	β = -0.014 (p = 0.130)	NA	NA	β = -0.000 (p = 0.975)	β = -0.011 (p = 0.015)
Right caudalanteriorcingulate	β = -0.008 (p = 0.339)	β = 0.007 (p = 0.394)	NA	NA	β = -0.001 (p = 0.975)	β = -0.001 (p = 1.000)
Right caudalmiddlefrontal	β = -0.022 (p = 0.013)	β = -0.006 (p = 0.519)	NA	NA	β = 0.000 (p = 0.975)	β = -0.004 (p = 0.325)
Right cuneus	β = -0.006 (p = 0.498)	β = -0.009 (p = 0.381)	NA	NA	β = -0.005 (p = 0.714)	β = 0.000 (p = 1.000)
Right entorhinal	β = 0.001 (p = 0.892)	β = -0.005 (p = 0.698)	NA	NA	β = 0.000 (p = 0.975)	β = 0.000 (p = 1.000)
Right fusiform	β = -0.010 (p = 0.287)	β = -0.008 (p = 0.414)	NA	NA	β = -0.004 (p = 0.915)	β = 0.000 (p = 1.000)
Right inferiorparietal	β = -0.017 (p = 0.058)	β = -0.008 (p = 0.429)	NA	NA	β = 0.002 (p = 0.915)	β = -0.005 (p = 0.203)
Right inferiortemporal	β = -0.015 (p = 0.105)	β = -0.012 (p = 0.234)	NA	NA	β = -0.001 (p = 0.972)	β = -0.007 (p = 0.107)
Right isthmuscingulate	β = -0.005 (p = 0.467)	β = -0.004 (p = 0.752)	NA	NA	β = 0.000 (p = 0.975)	β = 0.002 (p = 0.719)
Right lateraloccipital	β = -0.007 (p = 0.429)	β = -0.005 (p = 0.688)	NA	NA	β = -0.003 (p = 0.915)	β = 0.003 (p = 0.841)
Right lateralorbitofrontal	β = -0.012 (p = 0.190)	β = -0.020 (p = 0.041)	NA	NA	β = -0.004 (p = 0.915)	β = -0.011 (p = 0.023)
Right lingual	β = -0.011 (p = 0.232)	β = -0.002 (p = 0.857)	NA	NA	β = -0.009 (p = 0.198)	β = -0.002 (p = 0.775)
Right medialorbitofrontal	β = -0.011 (p = 0.190)	β = -0.009 (p = 0.394)	NA	NA	β = -0.003 (p = 0.915)	β = 0.003 (p = 0.559)
Right middletemporal	β = -0.012 (p = 0.190)	β = -0.009 (p = 0.326)	NA	NA	β = 0.000 (p = 0.975)	β = -0.009 (p = 0.023)
Right parahippocampal	β = -0.002 (p = 0.866)	β = 0.009 (p = 0.309)	NA	NA	β = 0.000 (p = 0.975)	β = 0.003 (p = 0.667)
Right paracentral	β = -0.013 (p = 0.190)	β = -0.011 (p = 0.309)	NA	NA	β = 0.001 (p = 0.972)	β = -0.002 (p = 0.817)
Right parsopercularis	β = -0.013 (p = 0.141)	β = -0.024 (p = 0.007)	NA	NA	β = -0.000 (p = 0.975)	β = -0.003 (p = 0.627)
Right parsorbitalis	β = -0.013 (p = 0.186)	β = -0.005 (p = 0.664)	NA	NA	β = -0.007 (p = 0.714)	β = -0.010 (p = 0.019)
Right parstriangularis	β = -0.013 (p = 0.190)	β = -0.011 (p = 0.309)	NA	NA	β = -0.003 (p = 0.915)	β = -0.004 (p = 0.413)
Right pericalcarine	β = -0.005 (p = 0.531)	β = -0.008 (p = 0.394)	NA	NA	β = -0.004 (p = 0.915)	β = 0.006 (p = 0.396)
Right postcentral	β = -0.016 (p = 0.060)	β = 0.000 (p = 0.943)	NA	NA	β = 0.001 (p = 0.939)	β = -0.009 (p = 0.056)
Right posteriorcingulate	β = -0.011 (p = 0.192)	β = 0.005 (p = 0.528)	NA	NA	β = -0.003 (p = 0.915)	β = -0.007 (p = 0.073)
Right precentral	β = -0.025 (p = 0.005)	β = -0.018 (p = 0.061)	NA	NA	β = -0.001 (p = 0.972)	β = -0.001 (p = 0.824)
Right precuneus	β = -0.015 (p = 0.105)	β = -0.003 (p = 0.767)	NA	NA	β = 0.002 (p = 0.915)	β = -0.004 (p = 0.460)
Right rostralanteriorcingulate	β = -0.013 (p = 0.156)	β = 0.001 (p = 0.876)	NA	NA	β = 0.002 (p = 0.915)	β = -0.005 (p = 0.249)
Right rostralmiddlefrontal	β = -0.020 (p = 0.026)	β = -0.007 (p = 0.514)	NA	NA	β = -0.001 (p = 0.915)	β = -0.008 (p = 0.064)
Right superiorfrontal	β = -0.026 (p = 0.005)	β = -0.008 (p = 0.394)	NA	NA	β = -0.006 (p = 0.669)	β = -0.008 (p = 0.023)
Right superiorparietal	β = -0.022 (p = 0.005)	β = 0.005 (p = 0.514)	NA	NA	β = -0.001 (p = 0.939)	β = -0.006 (p = 0.170)
Right superiortemporal	β = -0.007 (p = 0.526)	β = -0.010 (p = 0.309)	NA	NA	β = -0.003 (p = 0.915)	β = -0.013 (p = 0.007)
Right supramarginal	β = -0.013 (p = 0.183)	β = -0.011 (p = 0.309)	NA	NA	β = -0.001 (p = 0.975)	β = -0.004 (p = 0.396)
Right frontalpole	β = 0.002 (p = 0.842)	β = -0.015 (p = 0.127)	NA	NA	β = 0.003 (p = 0.915)	β = 0.004 (p = 0.401)
Right temporalpole	β = 0.003 (p = 0.702)	β = -0.003 (p = 0.767)	NA	NA	β = -0.002 (p = 0.915)	β = 0.000 (p = 1.000)
Right transversetemporal	β = -0.008 (p = 0.318)	β = 0.005 (p = 0.622)	NA	NA	β = -0.004 (p = 0.915)	β = -0.006 (p = 0.316)
Right insula	β = -0.003 (p = 0.706)	β = -0.019 (p = 0.076)	NA	NA	β = -0.001 (p = 0.915)	β = -0.005 (p = 0.286)

### Sheet: Depressive symptoms
Name	Cortical surface area	Cortical thickness	Subcortical volume	Amygdala responsivity	Structural connectivity	Functional connectivity
Left Thalamus Proper	NA	NA	β = -0.032 (p = 0.001)	NA	β = -0.006 (p = 0.125)	β = -0.003 (p = 0.420)
Left Caudate	NA	NA	β = 0.001 (p = 0.916)	NA	β = -0.003 (p = 0.341)	β = 0.005 (p = 0.284)
Left Putamen	NA	NA	β = 0.006 (p = 0.591)	NA	β = -0.008 (p = 0.034)	β = -0.000 (p = 1.000)
Left Pallidum	NA	NA	β = -0.008 (p = 0.439)	NA	β = -0.008 (p = 0.034)	β = 0.000 (p = 1.000)
Left Hippocampus	NA	NA	β = -0.019 (p = 0.041)	NA	β = -0.006 (p = 0.119)	β = -0.004 (p = 0.261)
Left Amygdala	NA	NA	β = -0.001 (p = 0.916)	β = -0.012 (p = 0.060)	β = -0.003 (p = 0.341)	β = -0.006 (p = 0.150)
Left Accumbens area	NA	NA	β = -0.010 (p = 0.328)	NA	β = -0.001 (p = 0.686)	β = 0.000 (p = 1.000)
Right Thalamus Proper	NA	NA	β = -0.022 (p = 0.027)	NA	β = -0.006 (p = 0.125)	β = -0.003 (p = 0.522)
Right Caudate	NA	NA	β = 0.004 (p = 0.682)	NA	β = -0.001 (p = 0.892)	β = -0.000 (p = 1.000)
Right Putamen	NA	NA	β = 0.008 (p = 0.439)	NA	β = -0.007 (p = 0.034)	β = -0.001 (p = 0.770)
Right Pallidum	NA	NA	β = -0.005 (p = 0.593)	NA	β = -0.009 (p = 0.023)	β = 0.000 (p = 1.000)
Right Hippocampus	NA	NA	β = -0.018 (p = 0.041)	NA	β = -0.005 (p = 0.225)	β = -0.007 (p = 0.148)
Right Amygdala	NA	NA	β = -0.011 (p = 0.286)	β = -0.012 (p = 0.060)	β = -0.000 (p = 0.901)	β = -0.006 (p = 0.226)
Right Accumbens area	NA	NA	β = -0.015 (p = 0.078)	NA	β = 0.000 (p = 0.980)	β = 0.000 (p = 1.000)
Left bankssts	β = -0.018 (p = 0.018)	β = -0.015 (p = 0.091)	NA	NA	β = -0.002 (p = 0.639)	β = -0.004 (p = 0.227)
Left caudalanteriorcingulate	β = -0.004 (p = 0.649)	β = -0.010 (p = 0.331)	NA	NA	β = -0.000 (p = 0.901)	β = -0.009 (p = 0.047)
Left caudalmiddlefrontal	β = -0.016 (p = 0.037)	β = 0.005 (p = 0.653)	NA	NA	β = -0.006 (p = 0.225)	β = -0.007 (p = 0.060)
Left cuneus	β = -0.021 (p = 0.012)	β = 0.005 (p = 0.652)	NA	NA	β = -0.003 (p = 0.380)	β = -0.009 (p = 0.060)
Left entorhinal	β = -0.012 (p = 0.114)	β = -0.006 (p = 0.626)	NA	NA	β = -0.003 (p = 0.424)	β = 0.000 (p = 1.000)
Left fusiform	β = -0.018 (p = 0.022)	β = -0.006 (p = 0.652)	NA	NA	β = -0.006 (p = 0.150)	β = -0.012 (p = 0.003)
Left inferiorparietal	β = -0.023 (p = 0.012)	β = 0.005 (p = 0.653)	NA	NA	β = -0.009 (p = 0.062)	β = -0.010 (p = 0.003)
Left inferiortemporal	β = -0.021 (p = 0.018)	β = 0.000 (p = 0.942)	NA	NA	β = -0.005 (p = 0.315)	β = -0.007 (p = 0.044)
Left isthmuscingulate	β = 0.004 (p = 0.684)	β = -0.019 (p = 0.027)	NA	NA	β = -0.000 (p = 0.918)	β = -0.007 (p = 0.041)
Left lateraloccipital	β = -0.022 (p = 0.012)	β = 0.022 (p = 0.027)	NA	NA	β = -0.010 (p = 0.023)	β = -0.003 (p = 0.403)
Left lateralorbitofrontal	β = -0.020 (p = 0.018)	β = -0.016 (p = 0.104)	NA	NA	β = -0.004 (p = 0.257)	β = -0.005 (p = 0.219)
Left lingual	β = -0.022 (p = 0.012)	β = 0.010 (p = 0.273)	NA	NA	β = -0.010 (p = 0.021)	β = -0.008 (p = 0.041)
Left medialorbitofrontal	β = -0.013 (p = 0.132)	β = -0.030 (p = 0.001)	NA	NA	β = 0.002 (p = 0.608)	β = -0.014 (p = 0.001)
Left middletemporal	β = -0.022 (p = 0.012)	β = -0.013 (p = 0.222)	NA	NA	β = -0.003 (p = 0.424)	β = -0.008 (p = 0.041)
Left parahippocampal	β = 0.005 (p = 0.583)	β = -0.014 (p = 0.104)	NA	NA	β = -0.005 (p = 0.257)	β = -0.010 (p = 0.032)
Left paracentral	β = -0.010 (p = 0.186)	β = -0.010 (p = 0.331)	NA	NA	β = -0.001 (p = 0.728)	β = -0.005 (p = 0.226)
Left parsopercularis	β = -0.005 (p = 0.649)	β = -0.014 (p = 0.162)	NA	NA	β = -0.005 (p = 0.225)	β = -0.005 (p = 0.166)
Left parsorbitalis	β = -0.010 (p = 0.238)	β = -0.006 (p = 0.626)	NA	NA	β = -0.009 (p = 0.068)	β = -0.005 (p = 0.215)
Left parstriangularis	β = -0.003 (p = 0.758)	β = -0.010 (p = 0.318)	NA	NA	β = -0.007 (p = 0.182)	β = -0.003 (p = 0.447)
Left pericalcarine	β = -0.024 (p = 0.012)	β = 0.015 (p = 0.091)	NA	NA	β = -0.008 (p = 0.034)	β = -0.008 (p = 0.135)
Left postcentral	β = -0.019 (p = 0.018)	β = 0.001 (p = 0.942)	NA	NA	β = -0.003 (p = 0.471)	β = -0.012 (p = 0.007)
Left posteriorcingulate	β = 0.002 (p = 0.851)	β = -0.010 (p = 0.406)	NA	NA	β = -0.001 (p = 0.833)	β = -0.006 (p = 0.105)
Left precentral	β = -0.021 (p = 0.018)	β = -0.011 (p = 0.337)	NA	NA	β = -0.006 (p = 0.225)	β = -0.008 (p = 0.041)
Left precuneus	β = -0.012 (p = 0.114)	β = -0.010 (p = 0.406)	NA	NA	β = -0.005 (p = 0.163)	β = -0.005 (p = 0.114)
Left rostralanteriorcingulate	β = -0.001 (p = 0.937)	β = -0.018 (p = 0.076)	NA	NA	β = -0.002 (p = 0.608)	β = -0.011 (p = 0.026)
Left rostralmiddlefrontal	β = -0.015 (p = 0.081)	β = -0.004 (p = 0.701)	NA	NA	β = -0.004 (p = 0.341)	β = -0.006 (p = 0.148)
Left superiorfrontal	β = -0.013 (p = 0.114)	β = -0.011 (p = 0.331)	NA	NA	β = -0.003 (p = 0.471)	β = -0.009 (p = 0.034)
Left superiorparietal	β = -0.017 (p = 0.019)	β = 0.011 (p = 0.292)	NA	NA	β = -0.007 (p = 0.037)	β = -0.009 (p = 0.004)
Left superiortemporal	β = -0.016 (p = 0.054)	β = -0.017 (p = 0.086)	NA	NA	β = -0.004 (p = 0.225)	β = -0.005 (p = 0.226)
Left supramarginal	β = -0.022 (p = 0.012)	β = -0.008 (p = 0.414)	NA	NA	β = -0.010 (p = 0.023)	β = -0.005 (p = 0.148)
Left frontalpole	β = -0.010 (p = 0.195)	β = -0.003 (p = 0.910)	NA	NA	β = 0.004 (p = 0.389)	β = -0.000 (p = 1.000)
Left temporalpole	β = 0.000 (p = 0.998)	β = -0.023 (p = 0.024)	NA	NA	β = 0.002 (p = 0.594)	β = -0.005 (p = 0.183)
Left transversetemporal	β = -0.002 (p = 0.809)	β = 0.000 (p = 0.956)	NA	NA	β = -0.002 (p = 0.719)	β = -0.006 (p = 0.226)
Left insula	β = -0.014 (p = 0.093)	β = -0.017 (p = 0.079)	NA	NA	β = -0.003 (p = 0.401)	β = -0.009 (p = 0.040)
Right bankssts	β = -0.019 (p = 0.025)	β = -0.002 (p = 0.921)	NA	NA	β = 0.006 (p = 0.225)	β = -0.005 (p = 0.216)
Right caudalanteriorcingulate	β = 0.001 (p = 0.951)	β = 0.000 (p = 0.942)	NA	NA	β = 0.001 (p = 0.901)	β = -0.006 (p = 0.185)
Right caudalmiddlefrontal	β = -0.012 (p = 0.114)	β = 0.005 (p = 0.653)	NA	NA	β = -0.003 (p = 0.471)	β = -0.003 (p = 0.447)
Right cuneus	β = -0.021 (p = 0.012)	β = 0.008 (p = 0.344)	NA	NA	β = 0.000 (p = 0.901)	β = -0.006 (p = 0.185)
Right entorhinal	β = -0.016 (p = 0.040)	β = -0.013 (p = 0.177)	NA	NA	β = -0.004 (p = 0.323)	β = 0.000 (p = 1.000)
Right fusiform	β = -0.028 (p = 0.004)	β = 0.001 (p = 0.942)	NA	NA	β = -0.008 (p = 0.034)	β = -0.015 (p < 0.001)
Right inferiorparietal	β = -0.022 (p = 0.012)	β = 0.004 (p = 0.653)	NA	NA	β = -0.006 (p = 0.231)	β = -0.008 (p = 0.026)
Right inferiortemporal	β = -0.021 (p = 0.014)	β = -0.001 (p = 0.942)	NA	NA	β = 0.001 (p = 0.901)	β = -0.010 (p = 0.010)
Right isthmuscingulate	β = 0.003 (p = 0.726)	β = -0.003 (p = 0.870)	NA	NA	β = 0.003 (p = 0.341)	β = -0.006 (p = 0.093)
Right lateraloccipital	β = -0.019 (p = 0.012)	β = 0.021 (p = 0.024)	NA	NA	β = -0.008 (p = 0.061)	β = -0.004 (p = 0.337)
Right lateralorbitofrontal	β = -0.018 (p = 0.045)	β = -0.006 (p = 0.652)	NA	NA	β = 0.000 (p = 0.980)	β = -0.004 (p = 0.268)
Right lingual	β = -0.017 (p = 0.037)	β = 0.016 (p = 0.057)	NA	NA	β = -0.009 (p = 0.034)	β = -0.007 (p = 0.103)
Right medialorbitofrontal	β = -0.015 (p = 0.091)	β = -0.010 (p = 0.379)	NA	NA	β = -0.001 (p = 0.833)	β = -0.012 (p = 0.003)
Right middletemporal	β = -0.014 (p = 0.114)	β = -0.000 (p = 0.942)	NA	NA	β = 0.001 (p = 0.762)	β = -0.008 (p = 0.035)
Right parahippocampal	β = -0.002 (p = 0.914)	β = -0.013 (p = 0.267)	NA	NA	β = -0.002 (p = 0.738)	β = -0.008 (p = 0.063)
Right paracentral	β = -0.011 (p = 0.135)	β = -0.005 (p = 0.652)	NA	NA	β = 0.001 (p = 0.901)	β = -0.004 (p = 0.262)
Right parsopercularis	β = -0.003 (p = 0.758)	β = -0.009 (p = 0.406)	NA	NA	β = -0.004 (p = 0.257)	β = -0.004 (p = 0.254)
Right parsorbitalis	β = -0.011 (p = 0.238)	β = 0.004 (p = 0.653)	NA	NA	β = -0.008 (p = 0.102)	β = -0.003 (p = 0.409)
Right parstriangularis	β = -0.009 (p = 0.260)	β = 0.001 (p = 0.942)	NA	NA	β = -0.006 (p = 0.225)	β = -0.002 (p = 0.588)
Right pericalcarine	β = -0.021 (p = 0.012)	β = 0.017 (p = 0.057)	NA	NA	β = -0.007 (p = 0.037)	β = -0.008 (p = 0.134)
Right postcentral	β = -0.015 (p = 0.054)	β = 0.005 (p = 0.638)	NA	NA	β = -0.004 (p = 0.259)	β = -0.011 (p = 0.014)
Right posteriorcingulate	β = -0.011 (p = 0.132)	β = -0.007 (p = 0.652)	NA	NA	β = 0.003 (p = 0.544)	β = -0.003 (p = 0.361)
Right precentral	β = -0.019 (p = 0.018)	β = -0.006 (p = 0.653)	NA	NA	β = -0.004 (p = 0.341)	β = -0.005 (p = 0.192)
Right precuneus	β = -0.012 (p = 0.148)	β = 0.001 (p = 0.942)	NA	NA	β = -0.002 (p = 0.653)	β = -0.006 (p = 0.087)
Right rostralanteriorcingulate	β = -0.005 (p = 0.627)	β = -0.005 (p = 0.741)	NA	NA	β = 0.004 (p = 0.341)	β = -0.004 (p = 0.409)
Right rostralmiddlefrontal	β = -0.025 (p = 0.012)	β = 0.003 (p = 0.741)	NA	NA	β = -0.004 (p = 0.257)	β = -0.002 (p = 0.790)
Right superiorfrontal	β = -0.021 (p = 0.018)	β = 0.001 (p = 0.942)	NA	NA	β = -0.004 (p = 0.341)	β = -0.004 (p = 0.243)
Right superiorparietal	β = -0.021 (p = 0.012)	β = 0.024 (p = 0.015)	NA	NA	β = -0.004 (p = 0.323)	β = -0.006 (p = 0.070)
Right superiortemporal	β = -0.012 (p = 0.145)	β = -0.007 (p = 0.626)	NA	NA	β = -0.002 (p = 0.484)	β = -0.004 (p = 0.361)
Right supramarginal	β = -0.019 (p = 0.018)	β = -0.006 (p = 0.626)	NA	NA	β = -0.001 (p = 0.728)	β = -0.006 (p = 0.148)
Right frontalpole	β = -0.005 (p = 0.583)	β = 0.008 (p = 0.406)	NA	NA	β = 0.001 (p = 0.808)	β = 0.002 (p = 0.600)
Right temporalpole	β = 0.001 (p = 0.914)	β = -0.020 (p = 0.032)	NA	NA	β = -0.002 (p = 0.600)	β = 0.000 (p = 1.000)
Right transversetemporal	β = -0.012 (p = 0.153)	β = 0.002 (p = 0.829)	NA	NA	β = -0.001 (p = 0.831)	β = -0.004 (p = 0.464)
Right insula	β = -0.015 (p = 0.080)	β = -0.004 (p = 0.741)	NA	NA	β = -0.003 (p = 0.380)	β = -0.007 (p = 0.087)

### Sheet: Anxiety symptoms
Name	Cortical surface area	Cortical thickness	Subcortical volume	Amygdala responsivity	Structural connectivity	Functional connectivity
Left Thalamus Proper	NA	NA	β = -0.035 (p < 0.001)	NA	β = -0.006 (p = 0.151)	β = -0.001 (p = 0.821)
Left Caudate	NA	NA	β = -0.008 (p = 0.346)	NA	β = -0.003 (p = 0.451)	β = 0.008 (p = 0.081)
Left Putamen	NA	NA	β = -0.006 (p = 0.422)	NA	β = -0.005 (p = 0.177)	β = 0.006 (p = 0.273)
Left Pallidum	NA	NA	β = -0.010 (p = 0.275)	NA	β = -0.002 (p = 0.637)	β = 0.000 (p = 1.000)
Left Hippocampus	NA	NA	β = -0.028 (p < 0.001)	NA	β = -0.010 (p = 0.010)	β = -0.001 (p = 0.756)
Left Amygdala	NA	NA	β = -0.017 (p = 0.033)	β = -0.036 (p < 0.001)	β = -0.003 (p = 0.502)	β = -0.014 (p < 0.001)
Left Accumbens area	NA	NA	β = -0.007 (p = 0.362)	NA	β = 0.003 (p = 0.589)	β = 0.000 (p = 1.000)
Right Thalamus Proper	NA	NA	β = -0.033 (p < 0.001)	NA	β = -0.005 (p = 0.181)	β = -0.006 (p = 0.171)
Right Caudate	NA	NA	β = -0.009 (p = 0.293)	NA	β = -0.001 (p = 0.729)	β = 0.002 (p = 0.690)
Right Putamen	NA	NA	β = -0.003 (p = 0.613)	NA	β = -0.008 (p = 0.044)	β = 0.005 (p = 0.356)
Right Pallidum	NA	NA	β = -0.011 (p = 0.241)	NA	β = -0.007 (p = 0.084)	β = 0.000 (p = 1.000)
Right Hippocampus	NA	NA	β = -0.018 (p = 0.020)	NA	β = -0.011 (p = 0.001)	β = 0.002 (p = 0.690)
Right Amygdala	NA	NA	β = -0.026 (p = 0.001)	β = -0.036 (p < 0.001)	β = -0.008 (p = 0.024)	β = -0.017 (p < 0.001)
Right Accumbens area	NA	NA	β = -0.017 (p = 0.023)	NA	β = 0.001 (p = 0.744)	β = 0.000 (p = 1.000)
Left bankssts	β = -0.022 (p = 0.003)	β = -0.008 (p = 0.551)	NA	NA	β = -0.003 (p = 0.502)	β = -0.007 (p = 0.037)
Left caudalanteriorcingulate	β = -0.010 (p = 0.186)	β = -0.000 (p = 0.988)	NA	NA	β = -0.003 (p = 0.518)	β = -0.010 (p = 0.017)
Left caudalmiddlefrontal	β = -0.027 (p < 0.001)	β = -0.009 (p = 0.501)	NA	NA	β = -0.004 (p = 0.491)	β = -0.008 (p = 0.036)
Left cuneus	β = -0.021 (p = 0.006)	β = -0.009 (p = 0.501)	NA	NA	β = -0.007 (p = 0.084)	β = -0.011 (p = 0.021)
Left entorhinal	β = -0.012 (p = 0.077)	β = 0.008 (p = 0.501)	NA	NA	β = -0.002 (p = 0.679)	β = 0.000 (p = 1.000)
Left fusiform	β = -0.021 (p = 0.004)	β = -0.007 (p = 0.630)	NA	NA	β = -0.005 (p = 0.230)	β = -0.010 (p = 0.007)
Left inferiorparietal	β = -0.022 (p = 0.001)	β = -0.004 (p = 0.791)	NA	NA	β = -0.006 (p = 0.205)	β = -0.009 (p = 0.005)
Left inferiortemporal	β = -0.025 (p = 0.002)	β = -0.001 (p = 0.975)	NA	NA	β = -0.002 (p = 0.589)	β = -0.003 (p = 0.356)
Left isthmuscingulate	β = -0.005 (p = 0.540)	β = -0.009 (p = 0.501)	NA	NA	β = -0.002 (p = 0.587)	β = -0.007 (p = 0.024)
Left lateraloccipital	β = -0.018 (p = 0.020)	β = 0.003 (p = 0.839)	NA	NA	β = -0.005 (p = 0.189)	β = -0.004 (p = 0.396)
Left lateralorbitofrontal	β = -0.022 (p = 0.009)	β = -0.010 (p = 0.501)	NA	NA	β = -0.003 (p = 0.451)	β = -0.012 (p = 0.001)
Left lingual	β = -0.024 (p = 0.001)	β = -0.013 (p = 0.311)	NA	NA	β = -0.002 (p = 0.626)	β = -0.009 (p = 0.028)
Left medialorbitofrontal	β = -0.032 (p < 0.001)	β = -0.005 (p = 0.779)	NA	NA	β = 0.000 (p = 0.972)	β = -0.013 (p < 0.001)
Left middletemporal	β = -0.037 (p < 0.001)	β = -0.009 (p = 0.501)	NA	NA	β = -0.008 (p = 0.044)	β = -0.005 (p = 0.172)
Left parahippocampal	β = -0.002 (p = 0.917)	β = -0.005 (p = 0.791)	NA	NA	β = -0.006 (p = 0.158)	β = -0.005 (p = 0.254)
Left paracentral	β = -0.017 (p = 0.013)	β = -0.014 (p = 0.311)	NA	NA	β = 0.000 (p = 0.972)	β = -0.007 (p = 0.081)
Left parsopercularis	β = -0.020 (p = 0.002)	β = -0.015 (p = 0.311)	NA	NA	β = -0.002 (p = 0.729)	β = -0.003 (p = 0.356)
Left parsorbitalis	β = -0.011 (p = 0.191)	β = -0.011 (p = 0.476)	NA	NA	β = -0.002 (p = 0.736)	β = -0.006 (p = 0.158)
Left parstriangularis	β = -0.024 (p = 0.002)	β = -0.011 (p = 0.483)	NA	NA	β = -0.003 (p = 0.556)	β = -0.005 (p = 0.208)
Left pericalcarine	β = -0.030 (p < 0.001)	β = -0.008 (p = 0.501)	NA	NA	β = -0.005 (p = 0.233)	β = -0.002 (p = 0.648)
Left postcentral	β = -0.025 (p = 0.001)	β = -0.008 (p = 0.551)	NA	NA	β = 0.000 (p = 0.978)	β = -0.007 (p = 0.090)
Left posteriorcingulate	β = -0.013 (p = 0.039)	β = -0.014 (p = 0.311)	NA	NA	β = -0.001 (p = 0.813)	β = -0.017 (p < 0.001)
Left precentral	β = -0.029 (p < 0.001)	β = -0.014 (p = 0.311)	NA	NA	β = -0.003 (p = 0.536)	β = -0.007 (p = 0.050)
Left precuneus	β = -0.020 (p = 0.004)	β = -0.016 (p = 0.311)	NA	NA	β = -0.005 (p = 0.189)	β = -0.011 (p = 0.001)
Left rostralanteriorcingulate	β = -0.026 (p = 0.001)	β = 0.003 (p = 0.877)	NA	NA	β = -0.005 (p = 0.197)	β = -0.015 (p < 0.001)
Left rostralmiddlefrontal	β = -0.030 (p < 0.001)	β = -0.014 (p = 0.311)	NA	NA	β = -0.006 (p = 0.150)	β = -0.011 (p = 0.005)
Left superiorfrontal	β = -0.030 (p < 0.001)	β = -0.007 (p = 0.630)	NA	NA	β = -0.001 (p = 0.855)	β = -0.011 (p = 0.002)
Left superiorparietal	β = -0.025 (p = 0.001)	β = -0.002 (p = 0.920)	NA	NA	β = -0.007 (p = 0.044)	β = -0.011 (p = 0.003)
Left superiortemporal	β = -0.032 (p < 0.001)	β = -0.013 (p = 0.462)	NA	NA	β = -0.003 (p = 0.451)	β = -0.008 (p = 0.036)
Left supramarginal	β = -0.021 (p = 0.006)	β = -0.007 (p = 0.551)	NA	NA	β = -0.007 (p = 0.044)	β = -0.005 (p = 0.171)
Left frontalpole	β = -0.016 (p = 0.023)	β = -0.007 (p = 0.558)	NA	NA	β = 0.006 (p = 0.189)	β = 0.004 (p = 0.345)
Left temporalpole	β = -0.012 (p = 0.133)	β = 0.003 (p = 0.851)	NA	NA	β = -0.002 (p = 0.744)	β = 0.000 (p = 1.000)
Left transversetemporal	β = -0.014 (p = 0.073)	β = -0.004 (p = 0.791)	NA	NA	β = -0.003 (p = 0.626)	β = -0.011 (p = 0.008)
Left insula	β = -0.036 (p < 0.001)	β = -0.006 (p = 0.630)	NA	NA	β = -0.002 (p = 0.543)	β = -0.012 (p = 0.002)
Right bankssts	β = -0.022 (p = 0.002)	β = -0.008 (p = 0.551)	NA	NA	β = 0.004 (p = 0.322)	β = -0.012 (p = 0.006)
Right caudalanteriorcingulate	β = -0.013 (p = 0.042)	β = 0.003 (p = 0.791)	NA	NA	β = 0.003 (p = 0.407)	β = -0.011 (p = 0.006)
Right caudalmiddlefrontal	β = -0.028 (p < 0.001)	β = -0.014 (p = 0.311)	NA	NA	β = -0.002 (p = 0.637)	β = -0.003 (p = 0.439)
Right cuneus	β = -0.023 (p = 0.003)	β = -0.005 (p = 0.791)	NA	NA	β = -0.008 (p = 0.044)	β = -0.006 (p = 0.171)
Right entorhinal	β = -0.012 (p = 0.109)	β = -0.002 (p = 0.958)	NA	NA	β = -0.007 (p = 0.150)	β = 0.000 (p = 1.000)
Right fusiform	β = -0.036 (p < 0.001)	β = 0.001 (p = 0.943)	NA	NA	β = -0.009 (p = 0.012)	β = -0.012 (p = 0.002)
Right inferiorparietal	β = -0.023 (p = 0.001)	β = -0.005 (p = 0.791)	NA	NA	β = -0.004 (p = 0.451)	β = -0.009 (p = 0.007)
Right inferiortemporal	β = -0.036 (p < 0.001)	β = 0.001 (p = 0.967)	NA	NA	β = -0.005 (p = 0.233)	β = -0.008 (p = 0.017)
Right isthmuscingulate	β = -0.016 (p = 0.017)	β = 0.006 (p = 0.558)	NA	NA	β = 0.001 (p = 0.775)	β = -0.009 (p = 0.007)
Right lateraloccipital	β = -0.026 (p < 0.001)	β = -0.000 (p = 0.998)	NA	NA	β = -0.011 (p = 0.012)	β = -0.004 (p = 0.409)
Right lateralorbitofrontal	β = -0.022 (p = 0.006)	β = -0.005 (p = 0.630)	NA	NA	β = -0.007 (p = 0.066)	β = -0.009 (p = 0.015)
Right lingual	β = -0.029 (p < 0.001)	β = -0.002 (p = 0.928)	NA	NA	β = -0.008 (p = 0.049)	β = -0.012 (p = 0.005)
Right medialorbitofrontal	β = -0.038 (p < 0.001)	β = -0.001 (p = 0.965)	NA	NA	β = -0.002 (p = 0.664)	β = -0.010 (p = 0.006)
Right middletemporal	β = -0.034 (p < 0.001)	β = -0.011 (p = 0.496)	NA	NA	β = -0.004 (p = 0.353)	β = -0.009 (p = 0.007)
Right parahippocampal	β = -0.009 (p = 0.223)	β = 0.003 (p = 0.839)	NA	NA	β = -0.009 (p = 0.024)	β = -0.004 (p = 0.326)
Right paracentral	β = -0.018 (p = 0.009)	β = -0.008 (p = 0.551)	NA	NA	β = -0.002 (p = 0.701)	β = -0.004 (p = 0.298)
Right parsopercularis	β = -0.021 (p = 0.003)	β = -0.009 (p = 0.501)	NA	NA	β = -0.000 (p = 0.972)	β = -0.008 (p = 0.032)
Right parsorbitalis	β = -0.009 (p = 0.266)	β = -0.001 (p = 0.998)	NA	NA	β = -0.006 (p = 0.197)	β = -0.004 (p = 0.356)
Right parstriangularis	β = -0.024 (p = 0.004)	β = -0.007 (p = 0.587)	NA	NA	β = -0.005 (p = 0.233)	β = -0.012 (p = 0.003)
Right pericalcarine	β = -0.029 (p < 0.001)	β = -0.008 (p = 0.551)	NA	NA	β = -0.006 (p = 0.151)	β = -0.002 (p = 0.679)
Right postcentral	β = -0.018 (p = 0.009)	β = -0.011 (p = 0.476)	NA	NA	β = -0.006 (p = 0.151)	β = -0.004 (p = 0.291)
Right posteriorcingulate	β = -0.022 (p = 0.003)	β = -0.007 (p = 0.622)	NA	NA	β = -0.000 (p = 0.994)	β = -0.015 (p < 0.001)
Right precentral	β = -0.026 (p = 0.001)	β = -0.010 (p = 0.501)	NA	NA	β = -0.004 (p = 0.480)	β = -0.005 (p = 0.174)
Right precuneus	β = -0.027 (p < 0.001)	β = -0.009 (p = 0.501)	NA	NA	β = -0.003 (p = 0.353)	β = -0.012 (p < 0.001)
Right rostralanteriorcingulate	β = -0.022 (p = 0.002)	β = 0.000 (p = 0.998)	NA	NA	β = 0.001 (p = 0.744)	β = -0.018 (p < 0.001)
Right rostralmiddlefrontal	β = -0.032 (p < 0.001)	β = -0.015 (p = 0.311)	NA	NA	β = -0.006 (p = 0.189)	β = -0.004 (p = 0.266)
Right superiorfrontal	β = -0.033 (p < 0.001)	β = -0.000 (p = 0.998)	NA	NA	β = -0.000 (p = 0.994)	β = -0.012 (p = 0.001)
Right superiorparietal	β = -0.020 (p = 0.008)	β = 0.004 (p = 0.791)	NA	NA	β = -0.008 (p = 0.045)	β = -0.009 (p = 0.015)
Right superiortemporal	β = -0.031 (p < 0.001)	β = -0.007 (p = 0.587)	NA	NA	β = -0.005 (p = 0.197)	β = -0.012 (p = 0.008)
Right supramarginal	β = -0.024 (p = 0.001)	β = -0.003 (p = 0.791)	NA	NA	β = -0.003 (p = 0.451)	β = -0.006 (p = 0.083)
Right frontalpole	β = -0.019 (p = 0.004)	β = 0.001 (p = 0.998)	NA	NA	β = -0.000 (p = 0.994)	β = 0.002 (p = 0.529)
Right temporalpole	β = -0.021 (p = 0.003)	β = 0.011 (p = 0.496)	NA	NA	β = -0.007 (p = 0.151)	β = 0.000 (p = 1.000)
Right transversetemporal	β = -0.016 (p = 0.042)	β = -0.009 (p = 0.501)	NA	NA	β = -0.007 (p = 0.177)	β = -0.012 (p = 0.014)
Right insula	β = -0.035 (p < 0.001)	β = -0.002 (p = 0.954)	NA	NA	β = -0.002 (p = 0.626)	β = -0.010 (p = 0.007)
