## Supplementary Table 2 for "Multimodal brain imaging of insomnia, depression and anxiety symptoms: transdiagnostic commonalities and differences"

### Sheet: Insomnia symptoms
Name	Cortical surface area	Cortical thickness	Subcortical volume	Amygdala responsivity	Structural connectivity	Functional connectivity
Cognition	β = -0.013, (p = 0.004)	β = -0.009, (p = 0.078)	β = 0.000, (p = 1.000)	NA	β = -0.003, (p = 0.005)	β = -0.009, (p = 0.003)
Emotion	β = 0.001, (p = 0.848)	β = -0.005, (p = 0.445)	β = -0.001, (p = 0.844)	NA	β = 0.006, (p = 0.020)	β = -0.016, (p < 0.001)
Hearing	β = -0.011, (p = 0.026)	β = -0.006, (p = 0.301)	β = 0.000, (p = 1.000)	NA	β = -0.006, (p = 0.049)	β = -0.008, (p = 0.061)
Language	β = -0.007, (p = 0.131)	β = -0.007, (p = 0.237)	β = 0.000, (p = 1.000)	NA	β = -0.001, (p = 0.851)	β = -0.013, (p = 0.001)
Manipulation	β = -0.018, (p < 0.001)	β = -0.010, (p = 0.099)	β = -0.026, (p < 0.001)	NA	β = -0.002, (p = 0.088)	β = -0.007, (p = 0.017)
Memory	β = -0.007, (p = 0.137)	β = -0.004, (p = 0.537)	β = -0.007, (p = 0.356)	NA	β = 0.003, (p = 0.480)	β = -0.008, (p = 0.081)
Reward	β = -0.014, (p = 0.020)	β = -0.008, (p = 0.237)	β = -0.014, (p = 0.014)	NA	β = 0.001, (p = 0.308)	β = -0.004, (p = 0.289)
Vision	β = -0.010, (p = 0.022)	β = -0.008, (p = 0.144)	β = 0.000, (p = 1.000)	NA	β = -0.004, (p = 0.005)	β = 0.003, (p = 0.439)

### Sheet: Depressive symptoms
Name	Cortical surface area	Cortical thickness	Subcortical volume	Amygdala responsivity	Structural connectivity	Functional connectivity
Cognition	β = -0.010, (p = 0.025)	β = -0.005, (p = 0.322)	β = 0.000, (p = 1.000)	NA	β = -0.002, (p = 0.020)	β = -0.006, (p = 0.050)
Emotion	β = -0.012, (p = 0.022)	β = -0.011, (p = 0.094)	β = -0.011, (p = 0.076)	NA	β = -0.006, (p = 0.030)	β = -0.008, (p = 0.066)
Hearing	β = -0.012, (p = 0.021)	β = -0.004, (p = 0.537)	β = 0.000, (p = 1.000)	NA	β = 0.000, (p = 0.923)	β = -0.006, (p = 0.202)
Language	β = -0.010, (p = 0.038)	β = -0.014, (p = 0.020)	β = 0.000, (p = 1.000)	NA	β = 0.005, (p = 0.030)	β = -0.009, (p = 0.019)
Manipulation	β = -0.017, (p < 0.001)	β = -0.001, (p = 0.910)	β = -0.027, (p < 0.001)	NA	β = -0.007, (p < 0.001)	β = -0.007, (p = 0.019)
Memory	β = -0.011, (p = 0.033)	β = -0.007, (p = 0.237)	β = -0.019, (p = 0.008)	NA	β = -0.013, (p = 0.002)	β = -0.015, (p = 0.001)
Reward	β = -0.013, (p = 0.022)	β = -0.018, (p = 0.002)	β = -0.003, (p = 0.609)	NA	β = -0.002, (p = 0.262)	β = -0.007, (p = 0.104)
Vision	β = -0.021, (p < 0.001)	β = 0.011, (p = 0.078)	β = 0.000, (p = 1.000)	NA	β = -0.006, (p < 0.001)	β = -0.010, (p = 0.019)

### Sheet: Anxiety symptoms
Name	Cortical surface area	Cortical thickness	Subcortical volume	Amygdala responsivity	Structural connectivity	Functional connectivity
Cognition	β = -0.024, (p < 0.001)	β = -0.004, (p = 0.515)	β = 0.000, (p = 1.000)	NA	β = -0.001, (p = 0.127)	β = -0.017, (p < 0.001)
Emotion	β = -0.013, (p = 0.011)	β = 0.003, (p = 0.537)	β = -0.025, (p < 0.001)	NA	β = -0.010, (p < 0.001)	β = -0.019, (p < 0.001)
Hearing	β = -0.024, (p < 0.001)	β = -0.005, (p = 0.439)	β = 0.000, (p = 1.000)	NA	β = -0.004, (p = 0.248)	β = -0.013, (p = 0.003)
Language	β = -0.027, (p < 0.001)	β = 0.000, (p = 0.910)	β = 0.000, (p = 1.000)	NA	β = -0.003, (p = 0.269)	β = -0.008, (p = 0.045)
Manipulation	β = -0.025, (p < 0.001)	β = -0.008, (p = 0.237)	β = -0.037, (p < 0.001)	NA	β = -0.006, (p < 0.001)	β = -0.009, (p = 0.001)
Memory	β = -0.020, (p < 0.001)	β = 0.002, (p = 0.720)	β = -0.027, (p < 0.001)	NA	β = -0.004, (p = 0.308)	β = -0.018, (p < 0.001)
Reward	β = -0.035, (p < 0.001)	β = 0.001, (p = 0.910)	β = -0.011, (p = 0.041)	NA	β = -0.001, (p = 0.308)	β = 0.002, (p = 0.627)
Vision	β = -0.026, (p < 0.001)	β = -0.003, (p = 0.537)	β = 0.000, (p = 1.000)	NA	β = -0.007, (p < 0.001)	β = -0.005, (p = 0.252)
