## Supplementary Table 3 for "Multimodal brain imaging of insomnia, depression and anxiety symptoms: transdiagnostic commonalities and differences"

### Sheet: Insomnia symptoms
Name	Cortical surface area	Cortical thickness	Subcortical volume	Amygdala responsivity	Structural connectivity	Functional connectivity
α4β2	β = -0.018, (p < 0.001)	β = -0.011, (p = 0.052)	NA	NA	β = -0.005, (p = 0.008)	β = -0.007, (p = 0.022)
M1	β = -0.011, (p = 0.010)	β = -0.010, (p = 0.054)	NA	NA	β = -0.003, (p = 0.069)	β = -0.005, (p = 0.086)
VAChT	β = -0.013, (p = 0.004)	β = -0.008, (p = 0.060)	NA	NA	β = -0.003, (p = 0.082)	β = -0.003, (p = 0.320)
CB1	β = -0.012, (p = 0.005)	β = -0.009, (p = 0.057)	NA	NA	β = -0.003, (p = 0.099)	β = -0.009, (p < 0.001)
D1	β = -0.010, (p = 0.015)	β = -0.008, (p = 0.060)	NA	NA	β = -0.001, (p = 0.705)	β = -0.008, (p = 0.010)
D2	β = -0.007, (p = 0.078)	β = -0.011, (p = 0.051)	NA	NA	β = -0.001, (p = 0.787)	β = -0.014, (p < 0.001)
DAT	β = -0.008, (p = 0.036)	β = -0.006, (p = 0.136)	NA	NA	β = -0.002, (p = 0.186)	β = -0.010, (p = 0.004)
GABAa	β = -0.009, (p = 0.025)	β = -0.010, (p = 0.052)	NA	NA	β = -0.002, (p = 0.317)	β = 0.000, (p = 0.946)
mGluR5	β = -0.011, (p = 0.008)	β = -0.009, (p = 0.057)	NA	NA	β = -0.003, (p = 0.111)	β = -0.008, (p = 0.012)
NMDA	β = -0.009, (p = 0.031)	β = -0.010, (p = 0.052)	NA	NA	β = 0.002, (p = 0.193)	β = -0.007, (p = 0.023)
H3	β = -0.012, (p = 0.005)	β = -0.008, (p = 0.081)	NA	NA	β = -0.004, (p = 0.008)	β = -0.006, (p = 0.048)
NET	β = -0.014, (p = 0.001)	β = -0.010, (p = 0.052)	NA	NA	β = -0.002, (p = 0.149)	β = -0.003, (p = 0.383)
MOR	β = -0.012, (p = 0.007)	β = -0.009, (p = 0.057)	NA	NA	β = -0.003, (p = 0.013)	β = -0.010, (p = 0.002)
5HT1a	β = -0.007, (p = 0.061)	β = -0.008, (p = 0.060)	NA	NA	β = -0.000, (p = 0.844)	β = -0.008, (p = 0.012)
5HT1b	β = -0.014, (p < 0.001)	β = -0.009, (p = 0.060)	NA	NA	β = -0.006, (p = 0.002)	β = -0.007, (p = 0.015)
5HT2a	β = -0.008, (p = 0.040)	β = -0.010, (p = 0.051)	NA	NA	β = -0.002, (p = 0.278)	β = -0.006, (p = 0.041)
5HT4	β = -0.007, (p = 0.085)	β = -0.009, (p = 0.052)	NA	NA	β = -0.002, (p = 0.426)	β = -0.010, (p = 0.004)
5HT6	β = -0.010, (p = 0.010)	β = -0.012, (p = 0.040)	NA	NA	β = -0.004, (p = 0.049)	β = -0.008, (p = 0.010)
5HTT	β = -0.006, (p = 0.085)	β = -0.007, (p = 0.060)	NA	NA	β = 0.000, (p = 0.825)	β = -0.010, (p = 0.010)

### Sheet: Depressive symptoms
Name	Cortical surface area	Cortical thickness	Subcortical volume	Amygdala responsivity	Structural connectivity	Functional connectivity
α4β2	β = -0.012, (p = 0.010)	β = -0.003, (p = 0.656)	NA	NA	β = -0.005, (p = 0.003)	β = -0.003, (p = 0.291)
M1	β = -0.017, (p < 0.001)	β = 0.000, (p = 0.987)	NA	NA	β = -0.003, (p = 0.178)	β = -0.006, (p = 0.023)
VAChT	β = -0.009, (p = 0.032)	β = -0.009, (p = 0.052)	NA	NA	β = -0.001, (p = 0.351)	β = -0.008, (p = 0.020)
CB1	β = -0.009, (p = 0.032)	β = -0.012, (p = 0.040)	NA	NA	β = -0.003, (p = 0.080)	β = -0.011, (p < 0.001)
D1	β = -0.008, (p = 0.057)	β = -0.008, (p = 0.060)	NA	NA	β = 0.000, (p = 0.997)	β = -0.010, (p = 0.001)
D2	β = -0.015, (p < 0.001)	β = -0.010, (p = 0.052)	NA	NA	β = -0.002, (p = 0.247)	β = -0.011, (p < 0.001)
DAT	β = -0.008, (p = 0.029)	β = -0.008, (p = 0.052)	NA	NA	β = -0.001, (p = 0.740)	β = -0.009, (p = 0.018)
GABAa	β = -0.015, (p < 0.001)	β = 0.001, (p = 0.783)	NA	NA	β = -0.004, (p = 0.009)	β = -0.010, (p = 0.003)
mGluR5	β = -0.009, (p = 0.036)	β = -0.009, (p = 0.052)	NA	NA	β = -0.001, (p = 0.589)	β = -0.009, (p = 0.009)
NMDA	β = -0.012, (p = 0.006)	β = -0.003, (p = 0.540)	NA	NA	β = 0.001, (p = 0.589)	β = -0.007, (p = 0.023)
H3	β = -0.009, (p = 0.047)	β = -0.008, (p = 0.074)	NA	NA	β = -0.002, (p = 0.082)	β = -0.008, (p = 0.013)
NET	β = -0.011, (p = 0.013)	β = -0.004, (p = 0.537)	NA	NA	β = -0.005, (p = 0.002)	β = -0.008, (p = 0.024)
MOR	β = -0.011, (p = 0.015)	β = -0.010, (p = 0.052)	NA	NA	β = -0.002, (p = 0.145)	β = -0.007, (p = 0.025)
5HT1a	β = -0.011, (p = 0.007)	β = -0.010, (p = 0.051)	NA	NA	β = -0.004, (p = 0.009)	β = -0.014, (p < 0.001)
5HT1b	β = -0.015, (p < 0.001)	β = 0.004, (p = 0.530)	NA	NA	β = -0.006, (p = 0.002)	β = -0.005, (p = 0.076)
5HT2a	β = -0.012, (p = 0.006)	β = -0.003, (p = 0.540)	NA	NA	β = 0.001, (p = 0.569)	β = -0.007, (p = 0.013)
5HT4	β = -0.011, (p = 0.009)	β = -0.007, (p = 0.125)	NA	NA	β = -0.002, (p = 0.421)	β = -0.008, (p = 0.015)
5HT6	β = -0.014, (p < 0.001)	β = -0.002, (p = 0.693)	NA	NA	β = -0.005, (p = 0.009)	β = -0.008, (p = 0.011)
5HTT	β = -0.010, (p = 0.012)	β = -0.006, (p = 0.125)	NA	NA	β = -0.003, (p = 0.149)	β = -0.008, (p = 0.037)

### Sheet: Anxiety symptoms
Name	Cortical surface area	Cortical thickness	Subcortical volume	Amygdala responsivity	Structural connectivity	Functional connectivity
α4β2	β = -0.026, (p < 0.001)	β = -0.009, (p = 0.081)	NA	NA	β = -0.002, (p = 0.186)	β = -0.011, (p < 0.001)
M1	β = -0.030, (p < 0.001)	β = -0.005, (p = 0.301)	NA	NA	β = -0.004, (p = 0.045)	β = -0.012, (p < 0.001)
VAChT	β = -0.026, (p < 0.001)	β = -0.003, (p = 0.540)	NA	NA	β = -0.001, (p = 0.589)	β = -0.012, (p < 0.001)
CB1	β = -0.027, (p < 0.001)	β = -0.002, (p = 0.656)	NA	NA	β = -0.003, (p = 0.099)	β = -0.015, (p < 0.001)
D1	β = -0.023, (p < 0.001)	β = -0.002, (p = 0.665)	NA	NA	β = -0.000, (p = 0.985)	β = -0.022, (p < 0.001)
D2	β = -0.029, (p < 0.001)	β = -0.001, (p = 0.914)	NA	NA	β = -0.002, (p = 0.349)	β = -0.016, (p < 0.001)
DAT	β = -0.021, (p < 0.001)	β = -0.000, (p = 0.962)	NA	NA	β = -0.002, (p = 0.426)	β = -0.022, (p < 0.001)
GABAa	β = -0.025, (p < 0.001)	β = -0.005, (p = 0.273)	NA	NA	β = -0.002, (p = 0.162)	β = -0.011, (p < 0.001)
mGluR5	β = -0.025, (p < 0.001)	β = -0.003, (p = 0.594)	NA	NA	β = -0.002, (p = 0.335)	β = -0.021, (p < 0.001)
NMDA	β = -0.024, (p < 0.001)	β = -0.005, (p = 0.301)	NA	NA	β = 0.001, (p = 0.521)	β = -0.020, (p < 0.001)
H3	β = -0.026, (p < 0.001)	β = -0.002, (p = 0.713)	NA	NA	β = -0.000, (p = 0.916)	β = -0.019, (p < 0.001)
NET	β = -0.023, (p < 0.001)	β = -0.007, (p = 0.125)	NA	NA	β = -0.003, (p = 0.098)	β = -0.010, (p = 0.003)
MOR	β = -0.026, (p < 0.001)	β = -0.001, (p = 0.914)	NA	NA	β = -0.001, (p = 0.420)	β = -0.020, (p < 0.001)
5HT1a	β = -0.025, (p < 0.001)	β = 0.001, (p = 0.747)	NA	NA	β = -0.002, (p = 0.162)	β = -0.018, (p < 0.001)
5HT1b	β = -0.026, (p < 0.001)	β = -0.008, (p = 0.122)	NA	NA	β = -0.006, (p = 0.004)	β = -0.010, (p < 0.001)
5HT2a	β = -0.023, (p < 0.001)	β = -0.004, (p = 0.521)	NA	NA	β = -0.002, (p = 0.282)	β = -0.006, (p = 0.018)
5HT4	β = -0.023, (p < 0.001)	β = -0.001, (p = 0.898)	NA	NA	β = -0.002, (p = 0.292)	β = -0.012, (p < 0.001)
5HT6	β = -0.026, (p < 0.001)	β = -0.007, (p = 0.143)	NA	NA	β = -0.005, (p = 0.017)	β = -0.013, (p < 0.001)
5HTT	β = -0.021, (p < 0.001)	β = -0.002, (p = 0.708)	NA	NA	β = -0.004, (p = 0.027)	β = -0.018, (p < 0.001)
