## Supplementary Table 4 for "Multimodal brain imaging of insomnia, depression and anxiety symptoms: transdiagnostic commonalities and differences"

### Sheet: Cortical thickness
	SES	Educational attainment	Childhood stress	Adulthood stress	Smoking	Diabetes	Hypertension	Alcohol use	BMI	Medication use
Insomnia symptoms	9/9 (p=1.000)	9/9 (p=1.000)	9/9 (p=1.000)	9/9 (p=1.000)	9/9 (p=1.000)	9/9 (p=1.000)	9/9 (p=1.000)	9/9 (p=1.000)	9/9 (p=1.000)	9/9 (p=1.000)
Depression symptoms	11/11 (p=1.000)	11/11 (p=1.000)	6/11 (p=0.015)	5/11 (p=0.005)	11/11 (p=1.000)	11/11 (p=1.000)	11/11 (p=1.000)	11/11 (p=1.000)	6/11 (p=0.015)	11/11 (p=1.000)
Anxiety symptoms	0/0 (p=1.000)	0/0 (p=1.000)	0/0 (p=1.000)	0/0 (p=1.000)	0/0 (p=1.000)	0/0 (p=1.000)	0/0 (p=1.000)	0/0 (p=1.000)	0/0 (p=1.000)	0/0 (p=1.000)

### Sheet: Cortical surface area
	SES	Educational attainment	Childhood stress	Adulthood stress	Smoking	Diabetes	Hypertension	Alcohol use	BMI	Medication use
Insomnia symptoms	14/14 (p=1.000)	14/14 (p=1.000)	14/14 (p=1.000)	14/14 (p=1.000)	14/14 (p=1.000)	14/14 (p=1.000)	14/14 (p=1.000)	14/14 (p=1.000)	14/14 (p=1.000)	14/14 (p=1.000)
Depression symptoms	35/35 (p=1.000)	24/35 (p=0.222)	0/35 (p=0.004)	0/35 (p=0.004)	35/35 (p=1.000)	35/35 (p=1.000)	35/35 (p=1.000)	35/35 (p=1.000)	32/35 (p=0.650)	34/35 (p=0.882)
Anxiety symptoms	61/61 (p=1.000)	57/61 (p=0.514)	57/61 (p=0.514)	57/61 (p=0.514)	61/61 (p=1.000)	61/61 (p=1.000)	61/61 (p=1.000)	61/61 (p=1.000)	59/61 (p=0.767)	60/61 (p=0.901)

### Sheet: Subcortical volume
	SES	Educational attainment	Childhood stress	Adulthood stress	Smoking	Diabetes	Hypertension	Alcohol use	BMI	Medication use
Insomnia symptoms	6/6 (p=1.000)	6/6 (p=1.000)	6/6 (p=1.000)	6/6 (p=1.000)	6/6 (p=1.000)	6/6 (p=1.000)	6/6 (p=1.000)	6/6 (p=1.000)	6/6 (p=1.000)	6/6 (p=1.000)
Depression symptoms	4/4 (p=1.000)	4/4 (p=1.000)	2/4 (p=0.208)	1/4 (p=0.086)	4/4 (p=1.000)	4/4 (p=1.000)	4/4 (p=1.000)	4/4 (p=1.000)	4/4 (p=1.000)	2/4 (p=0.208)
Anxiety symptoms	7/7 (p=1.000)	6/7 (p=0.483)	6/7 (p=0.483)	6/7 (p=0.483)	7/7 (p=1.000)	7/7 (p=1.000)	7/7 (p=1.000)	7/7 (p=1.000)	6/7 (p=0.483)	7/7 (p=1.000)

### Sheet: Functional connectivity
	SES	Educational attainment	Childhood stress	Adulthood stress	Smoking	Diabetes	Hypertension	Alcohol use	BMI	Medication use
Insomnia symptoms	14/14 (p=1.000)	14/14 (p=1.000)	7/14 (p=0.130)	13/14 (p=0.582)	14/14 (p=1.000)	14/14 (p=1.000)	14/14 (p=1.000)	14/14 (p=1.000)	14/14 (p=1.000)	14/14 (p=1.000)
Depression symptoms	20/20 (p=1.000)	20/20 (p=1.000)	5/20 (p=0.021)	4/20 (p=0.013)	20/20 (p=1.000)	20/20 (p=1.000)	20/20 (p=1.000)	20/20 (p=1.000)	20/20 (p=1.000)	7/20 (p=0.048)
Anxiety symptoms	43/43 (p=1.000)	42/43 (p=0.856)	36/43 (p=0.378)	37/43 (p=0.432)	43/43 (p=1.000)	43/43 (p=1.000)	43/43 (p=1.000)	39/43 (p=0.566)	41/43 (p=0.752)	20/43 (p=0.046)

### Sheet: Structural connectivity
	SES	Educational attainment	Childhood stress	Adulthood stress	Smoking	Diabetes	Hypertension	Alcohol use	BMI	Medication use
Insomnia symptoms	5/5 (p=1.000)	5/5 (p=1.000)	2/5 (p=0.066)	3/5 (p=0.185)	5/5 (p=1.000)	5/5 (p=1.000)	4/5 (p=0.428)	5/5 (p=1.000)	5/5 (p=1.000)	5/5 (p=1.000)
Depression symptoms	41/42 (p=0.863)	39/42 (p=0.631)	26/42 (p=0.083)	32/42 (p=0.211)	40/42 (p=0.741)	40/42 (p=0.741)	37/42 (p=0.461)	37/42 (p=0.461)	36/42 (p=0.390)	34/42 (p=0.288)
Anxiety symptoms	38/38 (p=1.000)	36/38 (p=0.863)	13/38 (p=0.038)	13/38 (p=0.038)	38/38 (p=1.000)	38/38 (p=1.000)	29/38 (p=0.384)	33/38 (p=0.612)	38/38 (p=1.000)	28/38 (p=0.341)
